# Disruption of Microhomology-mediated End-joining in Ewing Sarcoma

**DOI:** 10.1101/2025.05.06.651696

**Authors:** Shuhei Asada, Guangli Zhu, Jithma Prasad Abeykoon, Yutaro Tanaka, Huy Nguyen, Yuna Hirohashi, Divya R. Iyer, Nicholas William Ashton, Sirisha Mukkavalli, Martha Velazquez, Lige Jiang, Miles Del Busso, Judith Jebastin Thangaiah, Steven I. Robinson, Kalindi Parmar, Eliezer M. Van Allen, Riaz Gillani, Geoffrey I. Shapiro, Alan D. D’Andrea

## Abstract

Ewing sarcoma (EwS) is a group of bone and soft tissue cancers in children and young adults. Since EwS cells have pronounced sensitivity to radiation and chemotherapy-induced DNA damage, the role of the oncoprotein, EWS-FLI1, in DNA repair is likely. Here, we demonstrate that EWS-FLI1 causes a defect in microhomology-mediated end-joining (MMEJ) repair. EWSR1 is a splicing factor that promotes the faithful splicing of the *POLQ* pre-mRNA, required for the expression of POLΘ, a critical protein in the MMEJ pathway. Expression of EWS-FLI1, or loss of EWSR1, causes exon 25 skipping of the *POLQ* transcript, decreased POLΘ expression, impaired MMEJ, and cellular sensitivity to inhibitors of the Fanconi Anemia (FA), NHEJ, or HR pathways, through the mechanism of synthetic lethality. Knockdown of EWS-FLI1 expression restores POL0 mitotic foci and increases MMEJ activity. Inhibitors of the FA, NHEJ, or HR therefore may provide a targeted therapy for patients with EwS.

**Highlights:**

- Ewing sarcoma tumors have a deficiency in POLθ expression and a corresponding loss of MMEJ activity
- EWSR1 is a splicing factor that interacts with other splicing factors such as FUBP1 and KHSRP/FUBP2 to accurately splice the *POLQ* mRNA.
- The EWS-FLI1 fusion oncoprotein, or loss of EWSR1, causes a splicing defect, leading to exon25 skipping of the *POLQ* pre-mRNA and loss of POLθ expression
- The MMEJ deficiency of EwS cells results in cellular sensitivity to inhibitors of Fanconi Anemia, Homologous Recombination or Non-Homologous End-Joining
- Exon 25 skipping of *POLQ* mRNA is a predictive biomarker for HR inhibitors in human cancers
