## Supplemental Table 1 for "Disruption of Microhomology-mediated End-joining in Ewing Sarcoma"

### Sheet: sgRNA
sgRNA
sgNT	CGCTTCCGCGGCCCGTTCAA
sgEWSR1 #1	TCTTATGGACAGCCTCCCAC
sgEWSR1 #2	GCCACTGCACCTACAAGGTA
sgPOLQ #1 (exon 4)	TCTGATCAATCGCCTCATAG
sgPOLQ #2 (exon 16)	GCATGTACTAGAATGTAACA
sgBRCA1	AGGAAACATGTAATGATAGG
sgBRCA2	GTCTACCTGACCAATCGATG
sgFUS #1	AACACCACCGTACCTTCCCG
sgFUS #2	GCCACCACCACTACTCATGG
sgTAF15 #1	CATACCTACTCACATCACGA
sgTAF15 #2	AACTACAGCCACCACACACA
sgFUBP1 #1	GAGTATGGGTCAAGAATAGG
sgFUBP1 #2	AAAAGACCTTTAGAAGATGG
sgKHSRP #1	TTCCACGACAACGCCAACGG
sgKHSRP #2	AATGCCTGGGCACTGGCACC
sgPOLQ exon 25	ACTACTCTCAGCTTGAACTG
sgPOLQ exon 7	CATAACATAAACTAACAACA
sgPOLQ exon 21	AATAGAGAGATGAAAAACCA
sgPOLQ exon 22	GGACGTTTTAAATAAATTAA
sgFLI1 #1	AGCAGTCGCCTAGCCAACCC
sgFLI1 #2	TCAGTAAGAATACAGAGCAA

### Sheet: RT-PCR
RT-PCR
Exon 6 F	CCTGTACCGCTTTTGGAGTC
Exon 8 R	ACAGAGTCCAGTCCTGAAGG
Exon 24 F	CAGCGTGAATCCTAGATGCC
Exon 26 R	TGTGTATCTGGATTTGAAGG
Exon 20 F	GATGCAATTGAGACCCAGGC
Exon 23 R	TGGGCTTTCTCCTACTAGTGT
GAPDH F	GGAGCGAGATCCCTCCAAAAT
GAPDH R	GGCTGTTGTCATACTTCTCATGG
mNeongreen F	CTTCCATCAGTACCTGCCCT
mNeongreen R	TCTTCTTCGACCTGCACCAG

### Sheet: ChIP_RIP
ChIP-qPCR
Primer 1-F	GAGGAGCTGTTCACCGGG
Primer 1-R	GAACTTCAGGGTCAGCTTGC
Primer 2-F	ACAACCACTACCTGAGCACC
Primer 2-R	CTTGTACAGCTCGTCCATGC
Primer 3-F	GCAAGCTGACCCTGAAGTTC
Primer 3-R	AAGTCGTGCTGCTTCATGTG
RIP-qPCR
Ex7-1 F	AAATGGTGTGAGAAGCTGGC
Ex7-1 R	ATCCATAACTCACCCTCAGCT
Ex7-3 F	TCATCAAGCTGAGGGTGAGT
Ex7-3 R	GCAGGCAGTGACAATGATGA
Ex25-1 F	ATCCCATGATCGTCGTCTCA
Ex25-1 R	CCATGTTCACTAAAATCACCTGT
Ex25-2 F	GATATAGAAACTTTGTACTAGCT
Ex25-2 R	TCAGCTCCAGTGTTTAACA
Ex25-3 F	TGTTAAACACTGGAGCTGA
Ex25-3 R	TGTTTCTCAGCTGCAAATAA
POLQ mature mRNA F	ACCTCTCCATCAAGGCATTTCT
POLQ mature mRNA R	GCAAAAGTTCCAGCAGATACCC
GAPDH F	GGAGCGAGATCCCTCCAAAAT
GAPDH R	GGCTGTTGTCATACTTCTCATGG

### Sheet: ASO
ASO
Control	CCTATAGGACTATCCAGGAA
ASO 1R	ATTGAACCACCTGAAGTAGA
ASO 5R	ATCACCTGTTTTGCCTGCTG
